# Citrate Compartmentalization Controls Calcium-Dependent Cytokine Production in Effector T Cells

**DOI:** 10.64898/2026.06.11.731694

**Authors:** Andrea L. Cote, Claire L. McIntyre, Joshua A. Acklin, Lillian R. Delacruz, Yunping Qiu, Irwin J. Kurland, Alison E. Ringel

**Affiliations:** Ragon Institute of Mass General Brigham, MIT, and Harvard, Cambridge, MA 02139, USA; MIT Biology Department, Cambridge, MA 02139, USA; Albert Einstein College of Medicine, Fleischer Institute for Diabetes and Metabolism, Department of Medicine, Division of Endocrinology, Bronx, NY USA 10461; Stable Isotope and Metabolomics Core Facility, New York Regional Diabetes Research Center at the Albert Einstein College of Medicine, Bronx, NY, USA 10461; Koch Institute for Integrative Cancer Research, Cambridge, MA 02139, USA

## Abstract

Cytokine production is a core function of effector T cells, yet the mechanisms that regulate cytokine output during an immune response remain incompletely understood. Here, we identify citrate compartmentalization as a cellular mechanism by which CD8^+^ T cells couple cytokine production to glucose availability. Under glucose-replete conditions, citrate transport from the mitochondria to the cytosol by the citrate carrier SLC25A1 suppresses calcium-dependent transcription factor activity in effector T cells. Either reducing glucose availability or blocking the exchange of citrate across the mitochondrial membrane raises free cytosolic calcium, thereby driving nuclear localization of Nuclear Factor of Activated T cells (NFAT)-family transcription factors and sustaining cytokine production. As a calcium-chelating metabolite, we show that citrate buffers free cytosolic calcium, thereby linking calcium-dependent signaling to mitochondrial fuel oxidation. We also identify signatures of this regulatory mechanism across hundreds of human cancer cell lines, where there are negative associations between citrate-derived metabolites and calcium-dependent transcriptional programs, and within the spatial organization of human tumors. These findings identify cytosolic citrate as a broadly conserved metabolic rheostat coupling glucose availability to calcium signaling. By adding calcium signaling to the known functions regulated by SLC25A1, our work reveals a mechanism by which mitochondria adaptively tune cytokine expression and other calcium-dependent programs in response to local metabolic conditions, such as nutrients that are available within a tissue or tumor.
