## Supplementary material for "Citrate Compartmentalization Controls Calcium-Dependent Cytokine Production in Effector T Cells": Table 1

### Sheet: Sheet1
	DeepSpace ID	Sample ID	Series ID	Platform	Organism	Organ	Condition	Condition Detailed	Sex	Age or Stage	Ethnicity or Strain	Description	Source	Source:	PMID:	Date Published:
1	DSID000697	GSM5924030	GSE175540	Visium V2	human	kidney	cancer	clear cell renal cell carcinoma	--	--	--	fresh clear cell renal cell carcinoma	GEO	GSE175540	35231421	2022-03-03
2	DSID000698	GSM5924031	GSE175540	Visium V2	human	kidney	cancer	clear cell renal cell carcinoma	--	--	--	fresh clear cell renal cell carcinoma	GEO	GSE175540	35231421	2022-03-03
3	DSID000699	GSM5924032	GSE175540	Visium V2	human	kidney	cancer	clear cell renal cell carcinoma	--	--	--	fresh clear cell renal cell carcinoma	GEO	GSE175540	35231421	2022-03-03
4	DSID000700	GSM5924033	GSE175540	Visium V2	human	kidney	cancer	clear cell renal cell carcinoma	--	--	--	fresh clear cell renal cell carcinoma	GEO	GSE175540	35231421	2022-03-03
5	DSID000701	GSM5924034	GSE175540	Visium V2	human	kidney	cancer	clear cell renal cell carcinoma	--	--	--	fresh clear cell renal cell carcinoma	GEO	GSE175540	35231421	2022-03-03
6	DSID000702	GSM5924035	GSE175540	Visium V2	human	kidney	cancer	clear cell renal cell carcinoma	--	--	--	fresh clear cell renal cell carcinoma	GEO	GSE175540	35231421	2022-03-03
7	DSID000703	GSM5924036	GSE175540	Visium V2	human	kidney	cancer	clear cell renal cell carcinoma	--	--	--	fresh clear cell renal cell carcinoma	GEO	GSE175540	35231421	2022-03-03
8	DSID000704	GSM5924037	GSE175540	Visium V2	human	kidney	cancer	clear cell renal cell carcinoma	--	--	--	fresh clear cell renal cell carcinoma	GEO	GSE175540	35231421	2022-03-03
9	DSID000705	GSM5924038	GSE175540	Visium V2	human	kidney	cancer	clear cell renal cell carcinoma	--	--	--	fresh clear cell renal cell carcinoma	GEO	GSE175540	35231421	2022-03-03
10	DSID000706	GSM5924039	GSE175540	Visium V2	human	kidney	cancer	clear cell renal cell carcinoma	--	--	--	fresh clear cell renal cell carcinoma	GEO	GSE175540	35231421	2022-03-03
11	DSID000707	GSM5924040	GSE175540	Visium V2	human	kidney	cancer	clear cell renal cell carcinoma	--	--	--	fresh clear cell renal cell carcinoma	GEO	GSE175540	35231421	2022-03-03
12	DSID000708	GSM5924041	GSE175540	Visium V2	human	kidney	cancer	clear cell renal cell carcinoma	--	--	--	fresh clear cell renal cell carcinoma	GEO	GSE175540	35231421	2022-03-03
13	DSID000709	GSM5924042	GSE175540	Visium V1	human	kidney	cancer	clear cell renal cell carcinoma	--	--	--	frozen clear cell renal cell carcinoma	GEO	GSE175540	35231421	2022-03-03
14	DSID000710	GSM5924043	GSE175540	Visium V1	human	kidney	cancer	clear cell renal cell carcinoma	--	--	--	frozen clear cell renal cell carcinoma	GEO	GSE175540	35231421	2022-03-03
15	DSID000711	GSM5924044	GSE175540	Visium V1	human	kidney	cancer	clear cell renal cell carcinoma	--	--	--	frozen clear cell renal cell carcinoma	GEO	GSE175540	35231421	2022-03-03
16	DSID000712	GSM5924045	GSE175540	Visium V1	human	kidney	cancer	clear cell renal cell carcinoma	--	--	--	frozen clear cell renal cell carcinoma	GEO	GSE175540	35231421	2022-03-03
17	DSID000713	GSM5924046	GSE175540	Visium V1	human	kidney	cancer	clear cell renal cell carcinoma	--	--	--	frozen clear cell renal cell carcinoma	GEO	GSE175540	35231421	2022-03-03
18	DSID000714	GSM5924047	GSE175540	Visium V1	human	kidney	cancer	clear cell renal cell carcinoma	--	--	--	frozen clear cell renal cell carcinoma	GEO	GSE175540	35231421	2022-03-03
19	DSID000715	GSM5924048	GSE175540	Visium V1	human	kidney	cancer	clear cell renal cell carcinoma	--	--	--	frozen clear cell renal cell carcinoma	GEO	GSE175540	35231421	2022-03-03
20	DSID000716	GSM5924049	GSE175540	Visium V1	human	kidney	cancer	clear cell renal cell carcinoma	--	--	--	frozen clear cell renal cell carcinoma	GEO	GSE175540	35231421	2022-03-03
21	DSID000717	GSM5924050	GSE175540	Visium V1	human	kidney	cancer	clear cell renal cell carcinoma	--	--	--	frozen clear cell renal cell carcinoma	GEO	GSE175540	35231421	2022-03-03
22	DSID000718	GSM5924051	GSE175540	Visium V1	human	kidney	cancer	clear cell renal cell carcinoma	--	--	--	frozen clear cell renal cell carcinoma	GEO	GSE175540	35231421	2022-03-03
23	DSID000719	GSM5924052	GSE175540	Visium V1	human	kidney	cancer	clear cell renal cell carcinoma	--	--	--	frozen clear cell renal cell carcinoma	GEO	GSE175540	35231421	2022-03-03
24	DSID000720	GSM5924053	GSE175540	Visium V1	human	kidney	cancer	clear cell renal cell carcinoma	--	--	--	frozen clear cell renal cell carcinoma	GEO	GSE175540	35231421	2022-03-03
25	DSID001819	GSM7974884	GSE250163	Visium V2	human	kidney	cancer	clear cell renal cell carcinoma	--	72	--	clear Cell Renal Cell Carcinoma; former smoker	GEO	GSE250163	39476412	2024-10-18
26	DSID001820	GSM7974885	GSE250163	Visium V2	human	kidney	cancer	clear cell renal cell carcinoma	--	77	--	clear Cell Renal Cell Carcinoma; never smoker	GEO	GSE250163	39476412	2024-10-18
27	DSID001821	GSM7974886	GSE250163	Visium V2	human	kidney	cancer	clear cell renal cell carcinoma	--	51	--	clear Cell Renal Cell Carcinoma; former smoker	GEO	GSE250163	39476412	2024-10-18
28	DSID001822	GSM7974887	GSE250163	Visium V2	human	kidney	cancer	clear cell renal cell carcinoma	--	61	--	clear Cell Renal Cell Carcinoma; current smoker	GEO	GSE250163	39476412	2024-10-18
29	DSID001823	GSM7974888	GSE250163	Visium V2	human	kidney	cancer	clear cell renal cell carcinoma	--	50	--	clear Cell Renal Cell Carcinoma; never smoker	GEO	GSE250163	39476412	2024-10-18
30	DSID000231	GSM6177614	GSE203612	Visium V1	human	ovary	cancer	ovarian carcinoma	female	--	--	high grade serous carcinoma	GEO	GSE203612	35931863	2022-08-05
31	DSID000232	GSM6177617	GSE203612	Visium V1	human	ovary	cancer	ovarian carcinoma	female	--	--	ovarian adenocarcinoma, endometrioid	GEO	GSE203612	35931863	2022-08-05
32	DSID000225	GSM6177599	GSE203612	Visium V1	human	breast	cancer	breast carcinoma	--	--	--	ductal carcinoma in situ, solid type, microinvasion, pseudoangiomatosis, proliferative fibrocystic changes and sclerosing adenosis with calcification	GEO	GSE203612	35931863	2022-08-05
33	DSID000226	GSM6177601	GSE203612	Visium V1	human	breast	cancer	breast carcinoma	--	--	--	invasive ductal carcinoma with lobular features, poorly differentiated, rare foci of ductal carcinoma in situ, focal atypical local hyperplasia, fibrocystic changes with dense stromal fibrosis	GEO	GSE203612	35931863	2022-08-05
34	DSID000273	GSM6433585	GSE210616	Visium V1	human	breast	cancer	triple-receptor negative breast cancer	female	36	African-American	primary triple negative breast cancer (TNBC); stage IIB; African-American; same patient as GSM6433586	GEO	GSE210616	36283023	2022-11-02
35	DSID000274	GSM6433586	GSE210616	Visium V1	human	breast	cancer	triple-receptor negative breast cancer	female	36	African-American	primary triple negative breast cancer (TNBC); stage IIB; African-American; same patient as GSM6433585	GEO	GSE210616	36283023	2022-11-02
36	DSID000275	GSM6433587	GSE210616	Visium V1	human	breast	cancer	triple-receptor negative breast cancer	female	29	African-American	primary triple negative breast cancer (TNBC); stage IIB; African-American; same patient as GSM6433588	GEO	GSE210616	36283023	2022-11-02
37	DSID000276	GSM6433588	GSE210616	Visium V1	human	breast	cancer	triple-receptor negative breast cancer	female	29	African-American	primary triple negative breast cancer (TNBC); stage IIB; African-American; same patient as GSM6433587	GEO	GSE210616	36283023	2022-11-02
38	DSID000277	GSM6433589	GSE210616	Visium V1	human	breast	cancer	triple-receptor negative breast cancer	female	40	African-American	primary triple negative breast cancer (TNBC); stage IIIC; African-American; same patient as GSM6433590	GEO	GSE210616	36283023	2022-11-02
39	DSID000278	GSM6433590	GSE210616	Visium V1	human	breast	cancer	triple-receptor negative breast cancer	female	40	African-American	primary triple negative breast cancer (TNBC); stage IIIC; African-American; same patient as GSM6433589	GEO	GSE210616	36283023	2022-11-02
40	DSID000279	GSM6433591	GSE210616	Visium V1	human	breast	cancer	triple-receptor negative breast cancer	female	29	Non-Hispanic White	primary triple negative breast cancer (TNBC); stage IIB; Non-Hispanic White; same patient as GSM6433592	GEO	GSE210616	36283023	2022-11-02
41	DSID000280	GSM6433592	GSE210616	Visium V1	human	breast	cancer	triple-receptor negative breast cancer	female	29	Non-Hispanic White	primary triple negative breast cancer (TNBC); stage IIB; Non-Hispanic White; same patient as GSM6433591	GEO	GSE210616	36283023	2022-11-02
42	DSID000281	GSM6433593	GSE210616	Visium V1	human	breast	cancer	triple-receptor negative breast cancer	female	52	Non-Hispanic White	primary triple negative breast cancer (TNBC); stage IIA; Non-Hispanic White; same patient as GSM6433594	GEO	GSE210616	36283023	2022-11-02
43	DSID000282	GSM6433594	GSE210616	Visium V1	human	breast	cancer	triple-receptor negative breast cancer	female	52	Non-Hispanic White	primary triple negative breast cancer (TNBC); stage IIA; Non-Hispanic White; same patient as GSM6433593	GEO	GSE210616	36283023	2022-11-02
44	DSID000283	GSM6433595	GSE210616	Visium V1	human	breast	cancer	triple-receptor negative breast cancer	female	42	Non-Hispanic White	primary triple negative breast cancer (TNBC); stage IIIC; Non-Hispanic White; same patient as GSM6433596	GEO	GSE210616	36283023	2022-11-02
45	DSID000284	GSM6433596	GSE210616	Visium V1	human	breast	cancer	triple-receptor negative breast cancer	female	42	Non-Hispanic White	primary triple negative breast cancer (TNBC); stage IIIC; Non-Hispanic White; same patient as GSM6433595	GEO	GSE210616	36283023	2022-11-02
46	DSID000285	GSM6433597	GSE210616	Visium V1	human	breast	cancer	triple-receptor negative breast cancer	female	40	African-American	primary triple negative breast cancer (TNBC); stage IIA; African-American; same patient as GSM6433598	GEO	GSE210616	36283023	2022-11-02
47	DSID000286	GSM6433598	GSE210616	Visium V1	human	breast	cancer	triple-receptor negative breast cancer	female	40	African-American	primary triple negative breast cancer (TNBC); stage IIA; African-American; same patient as GSM6433597	GEO	GSE210616	36283023	2022-11-02
48	DSID000287	GSM6433599	GSE210616	Visium V1	human	breast	cancer	triple-receptor negative breast cancer	female	39	African-American	primary triple negative breast cancer (TNBC); stage IIA; African-American; same patient as GSM6433600	GEO	GSE210616	36283023	2022-11-02
49	DSID000288	GSM6433600	GSE210616	Visium V1	human	breast	cancer	triple-receptor negative breast cancer	female	39	African-American	primary triple negative breast cancer (TNBC); stage IIA; African-American; same patient as GSM6433599	GEO	GSE210616	36283023	2022-11-02
50	DSID000289	GSM6433601	GSE210616	Visium V1	human	breast	cancer	triple-receptor negative breast cancer	female	41	African-American	primary triple negative breast cancer (TNBC); stage IIB; African-American; same patient as GSM6433602	GEO	GSE210616	36283023	2022-11-02
51	DSID000290	GSM6433602	GSE210616	Visium V1	human	breast	cancer	triple-receptor negative breast cancer	female	41	African-American	primary triple negative breast cancer (TNBC); stage IIB; African-American; same patient as GSM6433601	GEO	GSE210616	36283023	2022-11-02
52	DSID000291	GSM6433603	GSE210616	Visium V1	human	breast	cancer	triple-receptor negative breast cancer	female	35	African-American	primary triple negative breast cancer (TNBC); stage IIB; African-American; same patient as GSM6433604	GEO	GSE210616	36283023	2022-11-02
53	DSID000292	GSM6433604	GSE210616	Visium V1	human	breast	cancer	triple-receptor negative breast cancer	female	35	African-American	primary triple negative breast cancer (TNBC); stage IIB; African-American; same patient as GSM6433603	GEO	GSE210616	36283023	2022-11-02
54	DSID000293	GSM6433605	GSE210616	Visium V1	human	breast	cancer	triple-receptor negative breast cancer	female	44	Non-Hispanic White	primary triple negative breast cancer (TNBC); stage IIA; Non-Hispanic White; same patient as GSM6433606	GEO	GSE210616	36283023	2022-11-02
55	DSID000294	GSM6433606	GSE210616	Visium V1	human	breast	cancer	triple-receptor negative breast cancer	female	44	Non-Hispanic White	primary triple negative breast cancer (TNBC); stage IIA; Non-Hispanic White; same patient as GSM6433605	GEO	GSE210616	36283023	2022-11-02
56	DSID000295	GSM6433607	GSE210616	Visium V1	human	breast	cancer	triple-receptor negative breast cancer	female	39	Non-Hispanic White	primary triple negative breast cancer (TNBC); stage IIA; Non-Hispanic White; same patient as GSM6433608	GEO	GSE210616	36283023	2022-11-02
57	DSID000296	GSM6433608	GSE210616	Visium V1	human	breast	cancer	triple-receptor negative breast cancer	female	39	Non-Hispanic White	primary triple negative breast cancer (TNBC); stage IIA; Non-Hispanic White; same patient as GSM6433607	GEO	GSE210616	36283023	2022-11-02
58	DSID000297	GSM6433609	GSE210616	Visium V1	human	breast	cancer	triple-receptor negative breast cancer	female	39	Non-Hispanic White	primary triple negative breast cancer (TNBC); stage IIA; Non-Hispanic White; same patient as GSM6433610	GEO	GSE210616	36283023	2022-11-02
59	DSID000298	GSM6433610	GSE210616	Visium V1	human	breast	cancer	triple-receptor negative breast cancer	female	39	Non-Hispanic White	primary triple negative breast cancer (TNBC); stage IIA; Non-Hispanic White; same patient as GSM6433609	GEO	GSE210616	36283023	2022-11-02
60	DSID000299	GSM6433611	GSE210616	Visium V1	human	breast	cancer	triple-receptor negative breast cancer	female	46	Non-Hispanic White	primary triple negative breast cancer (TNBC); stage IIB; Non-Hispanic White; same patient as GSM6433612	GEO	GSE210616	36283023	2022-11-02
61	DSID000300	GSM6433612	GSE210616	Visium V1	human	breast	cancer	triple-receptor negative breast cancer	female	46	Non-Hispanic White	primary triple negative breast cancer (TNBC); stage IIB; Non-Hispanic White; same patient as GSM6433611	GEO	GSE210616	36283023	2022-11-02
62	DSID000301	GSM6433613	GSE210616	Visium V1	human	breast	cancer	triple-receptor negative breast cancer	female	39	African-American	primary triple negative breast cancer (TNBC); stage IIIB; African-American; same patient as GSM6433614	GEO	GSE210616	36283023	2022-11-02
63	DSID000302	GSM6433614	GSE210616	Visium V1	human	breast	cancer	triple-receptor negative breast cancer	female	39	African-American	primary triple negative breast cancer (TNBC); stage IIIB; African-American; same patient as GSM6433613	GEO	GSE210616	36283023	2022-11-02
64	DSID000303	GSM6433615	GSE210616	Visium V1	human	breast	cancer	triple-receptor negative breast cancer	female	49	African-American	primary triple negative breast cancer (TNBC); stage IIIC; African-American; same patient as GSM6433616	GEO	GSE210616	36283023	2022-11-02
65	DSID000304	GSM6433616	GSE210616	Visium V1	human	breast	cancer	triple-receptor negative breast cancer	female	49	African-American	primary triple negative breast cancer (TNBC); stage IIIC; African-American; same patient as GSM6433615	GEO	GSE210616	36283023	2022-11-02
66	DSID000305	GSM6433617	GSE210616	Visium V1	human	breast	cancer	triple-receptor negative breast cancer	female	44	African-American	primary triple negative breast cancer (TNBC); stage IIIB; African-American	GEO	GSE210616	36283023	2022-11-02
67	DSID000306	GSM6433618	GSE210616	Visium V1	human	breast	cancer	triple-receptor negative breast cancer	female	36	African-American	primary triple negative breast cancer (TNBC); stage IIIB; African-American; same patient as GSM6433619	GEO	GSE210616	36283023	2022-11-02
68	DSID000307	GSM6433619	GSE210616	Visium V1	human	breast	cancer	triple-receptor negative breast cancer	female	36	African-American	primary triple negative breast cancer (TNBC); stage IIIB; African-American; same patient as GSM6433618	GEO	GSE210616	36283023	2022-11-02
69	DSID000308	GSM6433620	GSE210616	Visium V1	human	breast	cancer	triple-receptor negative breast cancer	female	35	African-American	primary triple negative breast cancer (TNBC); stage IIA; African-American; same patient as GSM6433621	GEO	GSE210616	36283023	2022-11-02
70	DSID000309	GSM6433621	GSE210616	Visium V1	human	breast	cancer	triple-receptor negative breast cancer	female	35	African-American	primary triple negative breast cancer (TNBC); stage IIA; African-American; same patient as GSM6433620	GEO	GSE210616	36283023	2022-11-02
71	DSID000310	GSM6433622	GSE210616	Visium V1	human	breast	cancer	triple-receptor negative breast cancer	female	43	African-American	primary triple negative breast cancer (TNBC); stage IIB; African-American; same patient as GSM6433623	GEO	GSE210616	36283023	2022-11-02
72	DSID000311	GSM6433623	GSE210616	Visium V1	human	breast	cancer	triple-receptor negative breast cancer	female	43	African-American	primary triple negative breast cancer (TNBC); stage IIB; African-American; same patient as GSM6433622	GEO	GSE210616	36283023	2022-11-02
73	DSID000312	GSM6433624	GSE210616	Visium V1	human	breast	cancer	triple-receptor negative breast cancer	female	53	African-American	primary triple negative breast cancer (TNBC); stage IIB; African-American; same patient as GSM6433625	GEO	GSE210616	36283023	2022-11-02
74	DSID000313	GSM6433625	GSE210616	Visium V1	human	breast	cancer	triple-receptor negative breast cancer	female	53	African-American	primary triple negative breast cancer (TNBC); stage IIB; African-American; same patient as GSM6433624	GEO	GSE210616	36283023	2022-11-02
75	DSID000314	GSM6433626	GSE210616	Visium V1	human	breast	cancer	triple-receptor negative breast cancer	female	54	African-American	primary triple negative breast cancer (TNBC); stage IIB; African-American; same patient as GSM6433627	GEO	GSE210616	36283023	2022-11-02
76	DSID000315	GSM6433627	GSE210616	Visium V1	human	breast	cancer	triple-receptor negative breast cancer	female	54	African-American	primary triple negative breast cancer (TNBC); stage IIB; African-American; same patient as GSM6433626	GEO	GSE210616	36283023	2022-11-02
77	DSID000230	GSM6177612	GSE203612	Visium V1	human	liver	cancer	hepatocellular carcinoma	--	--	--	hepatocellular carcinoma moderately differentiated, chronic hepatitis C	GEO	GSE203612	35931863	2022-08-05
78	DSID000390	GSM6716963	GSE217414	Visium V2	human	liver	cancer	colorectal cancer	female	71	--	Liver Metastasis	GEO	GSE217414	37144485	2023-06-04
79	DSID000391	GSM6716964	GSE217414	Visium V2	human	liver	cancer	colorectal cancer	female	84	--	Liver Metastasis	GEO	GSE217414	37144485	2023-06-04
80	DSID000392	GSM6716965	GSE217414	Visium V2	human	liver	cancer	colorectal cancer	male	69	--	Liver Metastasis	GEO	GSE217414	37144485	2023-06-04
81	DSID000393	GSM6716966	GSE217414	Visium V2	human	liver	cancer	colorectal cancer	female	64	--	Liver Metastasis	GEO	GSE217414	37144485	2023-06-04
82	DSID000566	GSM7661256	GSE238264	Visium V1	human	liver	cancer	hepatocellular carcinoma	--	--	--	responder to neoadjuvant therapy. treatment: cabozantinib+nivolumab	GEO	GSE238264	37723590	2023-08-02
83	DSID000567	GSM7661257	GSE238264	Visium V1	human	liver	cancer	hepatocellular carcinoma	--	--	--	responder to neoadjuvant therapy. treatment: cabozantinib+nivolumab	GEO	GSE238264	37723590	2023-08-02
84	DSID000568	GSM7661258	GSE238264	Visium V1	human	liver	cancer	hepatocellular carcinoma	--	--	--	responder to neoadjuvant therapy. treatment: cabozantinib+nivolumab	GEO	GSE238264	37723590	2023-08-02
85	DSID000569	GSM7661259	GSE238264	Visium V1	human	liver	cancer	hepatocellular carcinoma	--	--	--	non-responder to neoadjuvant therapy. treatment: cabozantinib+nivolumab	GEO	GSE238264	37723590	2023-08-02
86	DSID000570	GSM7661260	GSE238264	Visium V1	human	liver	cancer	hepatocellular carcinoma	--	--	--	non-responder to neoadjuvant therapy. treatment: cabozantinib+nivolumab	GEO	GSE238264	37723590	2023-08-02
87	DSID000571	GSM7661261	GSE238264	Visium V1	human	liver	cancer	hepatocellular carcinoma	--	--	--	non-responder to neoadjuvant therapy. treatment: cabozantinib+nivolumab	GEO	GSE238264	37723590	2023-08-02
88	DSID000228	GSM6177607	GSE203612	Visium V1	human	stomach	cancer	gastrointestinal stromal tumor	--	--	--	gastrointestinal stromal tumor, mixed spindle cell and epithelioid type	GEO	GSE203612	35931863	2022-08-05
89	DSID000229	GSM6177609	GSE203612	Visium V1	human	stomach	cancer	gastrointestinal stromal tumor	--	--	--	primary gastric stromal tumor	GEO	GSE203612	35931863	2022-08-05
90	DSID000828	GSM7990473	GSE251950	Visium V1	human	stomach	cancer	stomach cancer	--	--	--	gastric cancer	GEO	GSE251950	--	2023-12-26
91	DSID000829	GSM7990474	GSE251950	Visium V1	human	stomach	cancer	stomach cancer	--	--	--	gastric cancer	GEO	GSE251950	--	2023-12-26
92	DSID000830	GSM7990475	GSE251950	Visium V1	human	stomach	cancer	stomach cancer	--	--	--	gastric cancer	GEO	GSE251950	--	2023-12-26
93	DSID000831	GSM7990476	GSE251950	Visium V1	human	stomach	cancer	stomach cancer	--	--	--	gastric cancer	GEO	GSE251950	--	2023-12-26
94	DSID000832	GSM7990477	GSE251950	Visium V1	human	stomach	cancer	stomach cancer	--	--	--	gastric cancer	GEO	GSE251950	--	2023-12-26
95	DSID000833	GSM7990478	GSE251950	Visium V1	human	stomach	cancer	stomach cancer	--	--	--	gastric cancer	GEO	GSE251950	--	2023-12-26
96	DSID000834	GSM7990479	GSE251950	Visium V1	human	stomach	cancer	stomach cancer	--	--	--	gastric cancer metastasis	GEO	GSE251950	--	2023-12-26
97	DSID000835	GSM7990480	GSE251950	Visium V1	human	stomach	cancer	stomach cancer	--	--	--	gastric cancer	GEO	GSE251950	--	2023-12-26
98	DSID000836	GSM7990481	GSE251950	Visium V1	human	stomach	cancer	stomach cancer	--	--	--	gastric cancer	GEO	GSE251950	--	2023-12-26
99	DSID000837	GSM7990482	GSE251950	Visium V1	human	stomach	cancer	stomach cancer	--	--	--	gastric cancer	GEO	GSE251950	--	2023-12-26
100	DSID001354	GSM8284979	GSE268049	Visium V1	human	lung	cancer	lung cancer	--	--	--	lung tumor	GEO	GSE268049	38912926	2024-07-10
101	DSID001596	P10_B2	E-MTAB-13530	Visium V1	human	lung	cancer	lung cancer	female	77	--	normal tissue adjacent to tumor	EMBL-EBI	E-MTAB-13530	38782901	2024-04-29
102	DSID001598	P10_T2	E-MTAB-13530	Visium V1	human	lung	cancer	lung cancer	female	73	--	lung adenocarcinoma	EMBL-EBI	E-MTAB-13530	38782901	2024-04-29
103	DSID001599	P10_T3	E-MTAB-13530	Visium V1	human	lung	cancer	lung cancer	female	74	--	lung adenocarcinoma	EMBL-EBI	E-MTAB-13530	38782901	2024-04-29
104	DSID001600	P10_T4	E-MTAB-13530	Visium V1	human	lung	cancer	lung cancer	female	75	--	lung adenocarcinoma	EMBL-EBI	E-MTAB-13530	38782901	2024-04-29
105	DSID001603	P11_T1	E-MTAB-13530	Visium V1	human	lung	cancer	lung cancer	male	81	--	lung squamous call carcinoma	EMBL-EBI	E-MTAB-13530	38782901	2024-04-29
106	DSID001604	P11_T2	E-MTAB-13530	Visium V1	human	lung	cancer	lung cancer	male	82	--	lung squamous call carcinoma	EMBL-EBI	E-MTAB-13530	38782901	2024-04-29
107	DSID001605	P11_T3	E-MTAB-13530	Visium V1	human	lung	cancer	lung cancer	male	83	--	lung squamous call carcinoma	EMBL-EBI	E-MTAB-13530	38782901	2024-04-29
108	DSID001606	P11_T4	E-MTAB-13530	Visium V1	human	lung	cancer	lung cancer	male	84	--	lung squamous call carcinoma	EMBL-EBI	E-MTAB-13530	38782901	2024-04-29
109	DSID001607	P15_B1	E-MTAB-13530	Visium V1	human	lung	cancer	lung cancer	female	75	--	normal tissue adjacent to tumor	EMBL-EBI	E-MTAB-13530	38782901	2024-04-29
110	DSID001608	P15_B2	E-MTAB-13530	Visium V1	human	lung	cancer	lung cancer	female	76	--	normal tissue adjacent to tumor	EMBL-EBI	E-MTAB-13530	38782901	2024-04-29
111	DSID001609	P15_T1	E-MTAB-13530	Visium V1	human	lung	cancer	lung cancer	female	73	--	lung adenocarcinoma	EMBL-EBI	E-MTAB-13530	38782901	2024-04-29
112	DSID001610	P15_T2	E-MTAB-13530	Visium V1	human	lung	cancer	lung cancer	female	74	--	lung adenocarcinoma	EMBL-EBI	E-MTAB-13530	38782901	2024-04-29
113	DSID001613	P16_T1	E-MTAB-13530	Visium V1	human	lung	cancer	lung cancer	female	87	--	lung adenocarcinoma	EMBL-EBI	E-MTAB-13530	38782901	2024-04-29
114	DSID001614	P16_T2	E-MTAB-13530	Visium V1	human	lung	cancer	lung cancer	female	88	--	lung adenocarcinoma	EMBL-EBI	E-MTAB-13530	38782901	2024-04-29
115	DSID001617	P17_T1	E-MTAB-13530	Visium V1	human	lung	cancer	lung cancer	male	65	--	non-small cell carcinoma	EMBL-EBI	E-MTAB-13530	38782901	2024-04-29
116	DSID001618	P17_T2	E-MTAB-13530	Visium V1	human	lung	cancer	lung cancer	male	66	--	non-small cell carcinoma	EMBL-EBI	E-MTAB-13530	38782901	2024-04-29
117	DSID001621	P19_T1	E-MTAB-13530	Visium V1	human	lung	cancer	lung cancer	male	78	--	lung squamous call carcinoma	EMBL-EBI	E-MTAB-13530	38782901	2024-04-29
118	DSID001622	P19_T2	E-MTAB-13530	Visium V1	human	lung	cancer	lung cancer	male	79	--	lung squamous call carcinoma	EMBL-EBI	E-MTAB-13530	38782901	2024-04-29
119	DSID001625	P24_T1	E-MTAB-13530	Visium V1	human	lung	cancer	lung cancer	female	52	--	lung adenocarcinoma	EMBL-EBI	E-MTAB-13530	38782901	2024-04-29
120	DSID001626	P24_T2	E-MTAB-13530	Visium V1	human	lung	cancer	lung cancer	female	53	--	lung adenocarcinoma	EMBL-EBI	E-MTAB-13530	38782901	2024-04-29
121	DSID001629	P25_T1	E-MTAB-13530	Visium V1	human	lung	cancer	lung cancer	male	64	--	lung adenocarcinoma	EMBL-EBI	E-MTAB-13530	38782901	2024-04-29
122	DSID001630	P25_T2	E-MTAB-13530	Visium V1	human	lung	cancer	lung cancer	male	65	--	lung adenocarcinoma	EMBL-EBI	E-MTAB-13530	38782901	2024-04-29
